# Drosophila SWR1 and NuA4 complexes are defined by DOMINO isoforms

**DOI:** 10.1101/2020.02.10.939793

**Authors:** Alessandro Scacchetti, Tamas Schauer, Alexander Reim, Zivkos Apostolou, Aline Campos Sparr, Silke Krause, Patrick Heun, Michael Wierer, Peter B. Becker

## Abstract

Histone acetylation and deposition of H2A.Z variant are integral aspects of active transcription. In *Drosophila*, the single DOMINO chromatin regulator complex is thought to combine both activities *via* an unknown mechanism. Here we show that alternative isoforms of the DOMINO nucleosome remodeling ATPase, DOM-A and DOM-B, directly specify two distinct multi-subunit complexes. Both complexes are necessary for transcriptional regulation but through different mechanisms. The DOM-B complex incorporates H2A.V (the fly ortholog of H2A.Z) genome-wide in an ATP-dependent manner, like the yeast SWR1 complex. The DOM-A complex, instead, functions as an ATP-independent histone acetyltransferase complex similar to the yeast NuA4, targeting lysine 12 of histone H4. Our work provides an instructive example of how different evolutionary strategies lead to similar functional separation. In yeast and humans, nucleosome remodeling and histone acetyltransferase complexes originate from gene duplication and paralog specification. *Drosophila* generates the same diversity by alternative splicing of a single gene.

**Highlights:**

- Isoforms of DOMINO dictate the formation of distinct complexes
- DOM-B complex is the *Drosophila* SWR1 and incorporates H2A.V genome-wide
- DOM-A complex acetylates H4K12 and is the *Drosophila* NuA4
