## Supplementary Table 3 for "Drosophila SWR1 and NuA4 complexes are defined by DOMINO isoforms"

### Sheet: gRNAs and repair templates
Name	Sequence	Application
DOM-A_sgRNA1	attctttctcgctgcgtatc	CRISPR in Drosophila cells
DOM-A_sgRNA2	tgatgctccgccgctgacg	CRISPR in Drosophila cells
DOM-B_sgRNA1	ACAGCTGATAATACTGACTG	CRISPR in Drosophila cells
DOM-B_sgRNA2	CCTCCTCGAGCGGAACAGCC	CRISPR in Drosophila cells
DOM-A_FLAG_repair_template	cagcagcaacagcagcagcagcacacaagtattgcgggaccaaccgctggaccggcagaggtgatgaccatcactcagacgaccaccacgctgcccacggttggcagcttgcagcagcaacagcagcagcagcaacaacagggcggcatatcgcagcccacaacgcaacaggtacgcaagctggtgcagaaaaagattctgatacgcagcgagaaagaaggcggccgctcgagCATGGACTACAAAGACCATGACGGTGATTATAAAGATCATGACATCGATTACAAGGATGACGATGACAAGAtgtacaagaccggtggcggataacgctcgactaaagccgtcagaccacgtcagcggcggagcatcacgagcatcacctccaccgccaccgccacc…	CRISPR in Drosophila cells - repair template
DOM-B_FLAG_repair_template	CAGAGCGAGCCAAGGCGAAAGATTACTCAGCCAAAGCTGCCGAAGAAAGAAGAAACTAACAACAAATCTAACAGCAATATCGGCACCTTACACCGCTGGATATCGAAGTCCCCCAGAGTAATGCTTCGATCCACACCTGGTACGGCAGCGAGCGCTAGCTCATCAGCAGCAGTCAGTGGTGTTTCGGGAGGAAATGCCTCCTCGAGCGGAACAGCCAGAggcggccgcATGGACTACAAAGACCATGACGGTGATTATAAAGATCATGACATCGATTACAAGGATGACGATGACAAGGggatgtacaagaccggtggcggaTGATGATGTTCACTATCATACCTCAGTCAGTATTATCAGCTGTGTGTGCTGTGTGCGTTTTAGTGGGCGACTAATTAT…	CRISPR in Drosophila cells - repair template

### Sheet: primers for RNAi
Primer_Name	Sequence	Application	Template
GFP_RNAi_fw	taaatacgactcactatagggCCTGAAGTTCATCTGCACCA	RNAi in Dmel cells, negative control	pHWG
GFP_RNAi_rev	taaatacgactcactatagggTGCTCAGGTACTGGTTGTCG	RNAi in Dmel cells, negative control	pHWG
GST_RNAi_fw	TTAATACGACTCACTATAGGGAGAATGTCCCCTATACTAGGTTA	RNAi in Dmel cells, negative control	pGEX-6-P
GST_RNAi_rev	TTAATACGACTCACTATAGGGAGAACGCATCCAGGCACATTG	RNAi in Dmel cells, negative control	pGEX-6-P
H2Av_RNAi_f1	taatacgactcactatagggCGAAACCGAATTCCGTAGAA	RNAi in Dmel cells, specific for H2Av, obtained from TRIP (DRSC32478) 148bp	Kc167 gDNA
H2Av_RNAi_r1	taatacgactcactatagggCAATCGATTTTTCTGCTGCC	RNAi in Dmel cells, specific for H2Av, obtained from TRIP (DRSC32478) 148bp	Kc167 gDNA
H2Av_RNAi_f2	taatacgactcactatagggGAAGGGCAACGTCATTCTGT	RNAi in Dmel cells, specific for H2Av, obtained from TRIP (DRSC32479) 207bp	Kc167 gDNA
H2Av_RNAi_r2	taatacgactcactatagggGTGAGTGTTGGGGAGATGCT	RNAi in Dmel cells, specific for H2Av, obtained from TRIP (DRSC32479) 207bp	Kc167 gDNA
DomAB_RNAi_AS_f1	taatacgactcactatagggGATGACTTTCGCCCTGAGTC	RNAi in Dmel cells, specific for DomA.B. Designed using E-RNAi (http://www.dkfz.de/signaling/e-rnai3/), 352bp	Kc167 gDNA
DomAB_RNAi_AS_r1	taatacgactcactatagggCATTGTCTGCCTCCAGTTCA	RNAi in Dmel cells, specific for DomA.B. Designed using E-RNAi (http://www.dkfz.de/signaling/e-rnai3/), 352 bp	Kc167 gDNA
DomAB_RNAi_AS_f3	taatacgactcactatagggagaaccctgacaagcaaaaccac	RNAi in Dmel cells, specific for DomA.B. Designed using SnapDragon, 477bp	Kc167 gDNA
DomAB_RNAi_AS_r3	taatacgactcactatagggagatagatcagcgcacctttcct	RNAi in Dmel cells, specific for DomA.B. Designed using SnapDragon, 477bp	Kc167 gDNA
DomA_RNAi_AS_f1	taatacgactcactataggggcaacaccatggaacagatg	RNAi in Dmel cells, specific for DomA. Designed using E-RNAi (http://www.dkfz.de/signaling/e-rnai3/), 470bp	Kc167 gDNA
DomA_RNAi_AS_r1	taatacgactcactatagggcagcataaggctgcaaggta	RNAi in Dmel cells, specific for DomA. Designed using E-RNAi (http://www.dkfz.de/signaling/e-rnai3/), 470 bp	Kc167 gDNA
DomA_RNAi_AS_f2	taatacgactcactatagggagaccaatcagccacaacaacag	RNAi in Dmel cells, specific for DomA. Designed using SnapDragon, 540bp	Kc167 gDNA
DomA_RNAi_AS_f2	taatacgactcactatagggagactgcctgcacagtagtggaa	RNAi in Dmel cells, specific for DomA. Designed using SnapDragon, 540bp	Kc167 gDNA
DomB_RNAi_AS_f1	taatacgactcactatagggacgatgacgaggaagaagttg	RNAi in Dmel cells, specific for DomB. Designed using E-RNAi (http://www.dkfz.de/signaling/e-rnai3/), 355bp	Kc167 gDNA
DomB_RNAi_AS_r1	taatacgactcactatagggacgtccagggtccacagatt	RNAi in Dmel cells, specific for DomB. Designed using E-RNAi (http://www.dkfz.de/signaling/e-rnai3/), 355bp	Kc167 gDNA
DomB_RNAi_AS_f2	taatacgactcactatagggagacaataagcgacgactggtga	RNAi in Dmel cells, specific for DomB. Designed using SnapDragon, 526bp	Kc167 gDNA
DomB_RNAi_AS_r2	taatacgactcactatagggagacccccttttaggaggagttg	RNAi in Dmel cells, specific for DomB. Designed using SnapDragon, 526bp	Kc167 gDNA
Tip60_RNAi_f1	taatacgactcactatagggAGAGACGGCTCACAAACAGG	RNAi in Dmel cells, specific for Tip60, obtained from TRIP (DRSC31333) 270bp	Kc167 gDNA
Tip60_RNAi_r1	taatacgactcactatagggATTGATGCGTTTCTGAAGGG	RNAi in Dmel cells, specific for Tip60, obtained from TRIP (DRSC31333) 270bp	Kc167 gDNA
YL-1_RNAi_f1	taatacgactcactatagggTTGGTCACACTGCTCTGCTT	RNAi in Dmel cells, specific for YL-1, obtained from TRIP (DRSC42524) 332bp	Kc167 gDNA
YL-1_RNAi_r1	taatacgactcactatagggTGAAGTCGGAGTCAACCACA	RNAi in Dmel cells, specific for YL-1, obtained from TRIP (DRSC42524) 332bp	Kc167 gDNA
Bap55_RNAi_f1	taatacgactcactatagggACTTGAACACAACGTGCGAA	RNAi in Dmel cells, specific for Bap55, obtained from TRIP (DRSC30779) 235bp	Kc167 gDNA
Bap55_RNAi_r1	taatacgactcactatagggCGTGGCATTGTTGTCTGTTT	RNAi in Dmel cells, specific for Bap55, obtained from TRIP (DRSC30779) 235bp	Kc167 gDNA
Mrg15_RNAi_f1	taatacgactcactatagggAAGTCCGTGAAATCGACCAG	RNAi in Dmel cells, specific for Mrg15, obtained from TRIP (DRSC37607) 457bp	Kc167 gDNA
Mrg15_RNAi_r1	taatacgactcactatagggTTTGGGAGCAAATTGAGAGC	RNAi in Dmel cells, specific for Mrg15, obtained from TRIP (DRSC37607) 457bp	Kc167 gDNA
E(Pc)_RNAi_f1	taatacgactcactatagggAATTCGTGCAGCAACAACTG	RNAi in Dmel cells, specific for E(Pc), obtained from TRIP (DRSC30755) 299bp	Kc167 gDNA
E(Pc)_RNAi_r1	taatacgactcactatagggGTTGTACGCATCACAATCGG	RNAi in Dmel cells, specific for E(Pc), obtained from TRIP (DRSC30755) 299bp	Kc167 gDNA
Arp6_RNAi_f1	taatacgactcactatagggTTGAGGAGTACAAGGTTGATG	RNAi in Dmel cells, specific for Arp6 obtained from TRIP (DRSC19326) 503 bp	Kc167 gDNA
Arp6_RNAi_r1	taatacgactcactatagggCTCGGGCACGGTGAAAC	RNAi in Dmel cells, specific for Arp6, obtained from TRIP (DRSC19326) 503 bp	Kc167 gDNA
dPontin(hRUVBL1)_RNAiT7_F1	taatacgactcactatagggTCAGTTTTCTTCGGCTTCA	RNAi in Dmel cells, specific for Pontin obtained from TRIP	Kc167 gDNA
dPontin(hRUVBL1)_RNAiT7_R1	taatacgactcactatagggGTATTCAGCAATGAGATCAAGA	RNAi in Dmel cells, specific for Pontin, obtained from TRIP	Kc167 gDNA
dPontin(hRUVBL1)_RNAiT7_F2	taatacgactcactatagggGGCCATCTTTTTCGATTTGA	RNAi in Dmel cells, specific for Pontin obtained from TRIP	Kc167 gDNA
dPontin(hRUVBL1)_RNAiT7_R2	taatacgactcactatagggAAATTTTATCCACGGCAACG	RNAi in Dmel cells, specific for Pontin, obtained from TRIP	Kc167 gDNA
dReptin(hRUVBL2)_RNAiT7_F1	taatacgactcactatagggCCATGACCAAATTCGTAGGC	RNAi in Dmel cells, specific for Reptin obtained from TRIP	Kc167 gDNA
dReptin(hRUVBL2)_RNAiT7_R1	taatacgactcactatagggGCTACGCCATCCAACTGATT	RNAi in Dmel cells, specific for Reptin obtained from TRIP	Kc167 gDNA
dReptin(hRUVBL2)_RNAiT7_F2	taatacgactcactatagggTTGCTCATCTCCAGCGAGTA	RNAi in Dmel cells, specific for Reptin obtained from TRIP	Kc167 gDNA
dReptin(hRUVBL2)_RNAiT7_R2	taatacgactcactatagggCTGGAGGCTCGTCTGGTATC	RNAi in Dmel cells, specific for Reptin obtained from TRIP	Kc167 gDNA
dNipped-A_RNAiT7_F1	taatacgactcactatagggAAGGCAAAGTTCCACGAAAA	RNAi in Dmel cells, specific for Nipped-A obtained from TRIP	Kc167 gDNA
dNipped-A_RNAiT7_R1	taatacgactcactatagggACTCCCAAAACTTTCAAGAAATA	RNAi in Dmel cells, specific for Nipped-A obtained from TRIP	Kc167 gDNA
dNipped-A_RNAiT7_F2	taatacgactcactatagggGAACCCTTATAAACTGGACTAAA	RNAi in Dmel cells, specific for Nipped-A obtained from TRIP	Kc167 gDNA
dNipped-A_RNAiT7_R2	taatacgactcactatagggGTGCGTTATGCTATTAAAAATG	RNAi in Dmel cells, specific for Nipped-A obtained from TRIP	Kc167 gDNA
